# Activity-dependent capture reveals brain-wide signatures of isoflurane anesthesia-induced unconsciousness

**DOI:** 10.64898/2025.12.02.691631

**Authors:** Minke H.C. Nota, Lukas K. MacMillen, Hallie Lazaro, Jaidyn O. Gaur, Ian Campuzano, Carlie Neiswanger, Sam A. Golden, Mitra Heshmati

## Abstract

**Background:** General anesthesia is commonly used to produce unconsciousness across species, though the underlying neural substrates remain poorly understood. Here we test the hypothesis that isoflurane anesthesia produces unconsciousness by targeting discrete cell types and neural circuits distributed brain-wide, rather than by brain-wide non-specific binding or binding exclusively within single brain regions.

**Methods:** We take advantage of a transgenic mouse system that expresses chemogenetic designer receptors exclusively activated by a designer drug (DREADDs) in an inducible Cre-dependent manner driven by Fos immediate early gene expression. Since Fos peaks with metabolic activity, we use this system to insert DREADDs brain-wide into neurons that are active under isoflurane anesthesia. We then test the effects of chemogenetic manipulation of brain-wide anesthesia-activated neural ensembles on behavior, in the absence of isoflurane.

**Results:** Using iDisco+ intact brain clearing and light sheet microscopy, we describe brain-wide expression of the captured neurons revealing sparse, heterogeneous and spatially distributed cells. We quantify dense labeling across mesolimbic pathways that include the amygdala, hypothalamus, thalamus, and hindbrain nuclei, implicating these regions as candidate mediators of the anesthetic state. Chemogenetic manipulation of the brain-wide activated neural ensembles reproduces key components of anesthesia, including immobility and thermal anti-nociception. We observe significantly increased isoflurane sensitivity, though not a complete loss of consciousness as measured by the righting reflex, suggesting alternative mechanisms contribute to unconsciousness that are not captured by specific neural signatures.

**Conclusions:** We provide causal evidence that isoflurane anesthesia engages discrete, distributed brain-wide circuitry, recapitulating dissociable components of general anesthesia.

**Significance Statement:** Over 300 million people worldwide undergo general anesthesia each year, yet the neural circuit mechanisms that produce unconsciousness remain unresolved. This fundamental gap limits the development of safer anesthetic strategies and hinders efforts to understand long-term cognitive consequences. Here we define the intact brain-wide neural signatures of isoflurane anesthesia-induced unconsciousness using a transgenic mouse system. We capture brain-wide neurons that are activated by isoflurane, manipulate those ensembles using chemogenetic tools and characterize their spatial representations at the cellular resolution using light sheet microscopy. Together, our data provides causal evidence that anesthesia engages discrete, distributed brain-wide circuitry, offering a systems-level framework for understanding how unconsciousness is generated.
