## Supplementary Tables for "Activity-dependent capture reveals brain-wide signatures of isoflurane anesthesia-induced unconsciousness": Table S2.xlsx

### Sheet: Table S2 Behavioral Statistics
	Table S2. Summary of statistical analyses
Figure panel	Measure	Effect / Comparison	Test	Statistic	df / DFn, DFd / pairs	p
2b	Loss of righting reflex	Null saline vs. 0.1mg/kg DCZ	paired t-test	n/a	n/a	n/a
	Return of righting reflex	Null saline vs. 0.1mg/kg DCZ	paired t-test	t=2.602	5	0.05
2c	Loss of righting reflex	Gq+ saline vs. 0.1mg/kg DCZ	paired t-test	t=6.708	10	<0.0001
	Return of righting reflex	Gq+ saline vs. 0.1mg/kg DCZ	paired t-test	t=5.095	10	<0.001
2e	Latency to fall	Null saline vs. 0.1mg/kg DCZ	paired t-test	t=0.697	6	0.52
		Null saline vs. 5mg/kg CNO	paired t-test	t=1.619	4	0.18
2f	Latency to fall	Gq+ saline vs. 0.1mg/kg DCZ	paired t-test	t=1.205	10	0.26
		Gq+ saline vs. 5mg/kg CNO	paired t-test	t=2.006	9	0.08
3a	Distance moved null (saline vs. 0.01mg/kg or 0.1mg/kg DCZ)	Time	Two-way RM ANOVA	F=12.82	1.368,6.838	<0.01
		Treatment		F=2.511	1.698, 8.490	0.14
		Time x Treatment		F=1.245	2.497, 12.49	0.33
		0-5 minutes post-injection, saline vs. 0.01mg/kg DCZ	Sidak's multiple comparisons test	t=0.8956	5	0.65
		0-5 minutes post-injection, saline vs. 0.1mg/kg DCZ		t=0.447	5	0.89
		5-10 minutes post-injection, saline vs. 0.01mg/kg DCZ		t=0.8919	5	0.66
		5-10 minutes post-injection, saline vs. 0.1mg/kg DCZ		t=1.392	5	0.4
		10-15 minutes post-injection, saline vs. 0.01mg/kg DCZ		t=1.316	5	0.43
		10-15 minutes post-injection, saline vs. 0.1mg/kg DCZ		t=0.9475	5	0.62
		15-20 minutes post-injection, saline vs. 0.01mg/kg DCZ		t=1.627	5	0.3
		15-20 minutes post-injection, saline vs. 0.1mg/kg DCZ		t=2.582	5	0.1
		Total distance moved	RM ANOVA	F=1.359	1.471, 7.354	0.3
		Total distance moved, saline vs. 0.01mg/kg DCZ	Dunnett's multiple comparisons test	q=1.185	5	0.45
		Total distance moved, saline vs. 0.1mg/kg DCZ		q=1.303	5	0.39
3b	Max. speed null (saline vs. 0.01mg/kg or 0.1mg/kg DCZ)	Time	Mixed-effects model (REML)	F=5.694	1.921,11.53	0.02
		Treatment		F=1.074	1.871, 11.23	0.37
		Time x Treatment		F=0.9720	3.345, 15.61	0.44
		0-5 minutes post-injection, saline vs. 0.01mg/kg DCZ	Sidak's multiple comparisons test	t=0.2751	5	0.96
		0-5 minutes post-injection, saline vs. 0.1mg/kg DCZ		t=1.029	5	0.58
		5-10 minutes post-injection, saline vs. 0.01mg/kg DCZ		t=0.9308	5	0.63
		5-10 minutes post-injection, saline vs. 0.1mg/kg DCZ		t=0.4064	5	0.91
		10-15 minutes post-injection, saline vs. 0.01mg/kg DCZ		t=0.9429	5	0.63
		10-15 minutes post-injection, saline vs. 0.1mg/kg DCZ		t=0.5691	5	0.84
		15-20 minutes post-injection, saline vs. 0.01mg/kg DCZ		t=0.9583	5	0.62
		15-20 minutes post-injection, saline vs. 0.1mg/kg DCZ		t=0.9927	5	0.6
		Overall max. speed	RM ANOVA	F=0.4032	1.588, 7.942	0.64
		Overall max. speed, saline vs. 0.01mg/kg DCZ	Dunnett's multiple comparisons test	q=0.007678	5	>0.99
		Overall max. speed, saline vs. 0.1mg/kg DCZ		q=0.7808	5	0.67
data not shown	Time freezing null (saline vs. 0.01mg/kg or 0.1mg/kg DCZ)	Time	Mixed-effects model (REML)	F=2.779	1.011, 5.053	0.16
		Treatment		F=1.915	1.307, 6.533	0.22
		Time x Treatment		F=2.300	1.870, 7.480	0.17
		0-5 minutes post-injection, saline vs. 0.01mg/kg DCZ	Sidak's multiple comparisons test	n/a	n/a	n/a
		0-5 minutes post-injection, saline vs. 0.1mg/kg DCZ		n/a	n/a	n/a
		5-10 minutes post-injection, saline vs. 0.01mg/kg DCZ		t=1	4	n/a
		5-10 minutes post-injection, saline vs. 0.1mg/kg DCZ		n/a	n/a	n/a
		10-15 minutes post-injection, saline vs. 0.01mg/kg DCZ		t=1.044	4	0.58
		10-15 minutes post-injection, saline vs. 0.1mg/kg DCZ		t=1	4	0.61
		15-20 minutes post-injection, saline vs. 0.01mg/kg DCZ		t=2.118	5	0.17
		15-20 minutes post-injection, saline vs. 0.1mg/kg DCZ		t=1.592	4	0.34
		Total time freezing	Mixed-effects model (REML)	F=0.2255	1.372, 4.803	0.73
		Total time freezing, saline vs. 0.01mg/kg DCZ	Dunnett's multiple comparisons test	q=1.203	3	0.47
		Total time freezing, saline vs. 0.1mg/kg DCZ		q=0.06703	4	>0.99
data not shown	Freezing episodes null (saline vs. 0.01mg/kg or 0.1mg/kg DCZ)	Time	Mixed-effects model (REML)	F=2.512	1.008, 5.040	0.17
		Treatment		F=0.5811	1.837, 9.184	0.56
		Time x Treatment		F=1.180	1.865, 7.459	0.35
		0-5 minutes post-injection, saline vs. 0.01mg/kg DCZ	Sidak's multiple comparisons test	n/a	n/a	n/a
		0-5 minutes post-injection, saline vs. 0.1mg/kg DCZ		n/a	n/a	n/a
		5-10 minutes post-injection, saline vs. 0.01mg/kg DCZ		t=1	4	n/a
		5-10 minutes post-injection, saline vs. 0.1mg/kg DCZ		n/a	n/a	n/a
		10-15 minutes post-injection, saline vs. 0.01mg/kg DCZ		t=1.044	4	0.58
		10-15 minutes post-injection, saline vs. 0.1mg/kg DCZ		t=1	4	0.61
		15-20 minutes post-injection, saline vs. 0.01mg/kg DCZ		t=1.685	5	0.28
		15-20 minutes post-injection, saline vs. 0.1mg/kg DCZ		t=0.6735	4	0.79
		Total freezing episodes	Mixed-effects model (REML)	F=1.080	1.059, 4.234	0.36
		Total freezing episodes, saline vs. 0.01mg/kg DCZ	Dunnett's multiple comparisons test	q=0.7454	3	0.71
		Total freezing episodes, saline vs. 0.1mg/kg DCZ		q=1.655	4	0.27
3c	Distance moved Gq+ (saline vs. 0.01mg/kg or 0.1mg/kg DCZ)	Time	Mixed-effects model (REML)	F=43.62	1.085, 6.508	<0.001
		Treatment		F=11.10	1.226, 7.356	<0.01
		Time x Treatment		F=3.987	2.084, 12.16	0.05
		0-5 minutes post-injection, saline vs. 0.01mg/kg DCZ	Sidak's multiple comparisons test	t=0.7805	6	0.71
		0-5 minutes post-injection, saline vs. 0.1mg/kg DCZ		t=1.788	6	0.23
		5-10 minutes post-injection, saline vs. 0.01mg/kg DCZ		t=0.4129	6	0.91
		5-10 minutes post-injection, saline vs. 0.1mg/kg DCZ		t=3.221	6	0.04
		10-15 minutes post-injection, saline vs. 0.01mg/kg DCZ		t=1.477	6	0.34
		10-15 minutes post-injection, saline vs. 0.1mg/kg DCZ		t=4.26	6	0.01
		15-20 minutes post-injection, saline vs. 0.01mg/kg DCZ		t=1.485	5	0.36
		15-20 minutes post-injection, saline vs. 0.1mg/kg DCZ		t=3.296	6	0.03
		Total distance moved	RM ANOVA	F=4.107	1.068, 6.407	0.08
		Total distance moved, saline vs. 0.01mg/kg DCZ	Dunnett's multiple comparisons test	q=0.1932	6	0.97
		Total distance moved, saline vs. 0.1mg/kg DCZ		q=2.414	6	0.09
3d	Max. speed Gq+ (saline vs. 0.01mg/kg or 0.1mg/kg DCZ)	Time	Mixed-effects model (REML)	F=18.35	2.104, 12.62	<0.001
		Treatment		F=27.74	1.861, 11.17	<0.0001
		Time x Treatment		F=7.398	2.895, 16.89	<0.01
		0-5 minutes post-injection, saline vs. 0.01mg/kg DCZ	Sidak's multiple comparisons test	t=1.601	6	0.3
		0-5 minutes post-injection, saline vs. 0.1mg/kg DCZ		t=2.906	6	0.05
		5-10 minutes post-injection, saline vs. 0.01mg/kg DCZ		t=2.076	6	0.16
		5-10 minutes post-injection, saline vs. 0.1mg/kg DCZ		t=3.414	6	0.03
		10-15 minutes post-injection, saline vs. 0.01mg/kg DCZ		t=2.104	5	0.17
		10-15 minutes post-injection, saline vs. 0.1mg/kg DCZ		t=8.388	6	<0.001
		15-20 minutes post-injection, saline vs. 0.01mg/kg DCZ		t=1.146	6	0.5
		15-20 minutes post-injection, saline vs. 0.1mg/kg DCZ		t=2.891	6	0.05
		Overall max. speed	RM ANOVA	F=1.487	1.459, 8.753	0.27
		Overall max. speed, saline vs. 0.01mg/kg DCZ	Dunnett's multiple comparisons test	q=1.449	6	0.32
		Overall max. speed, saline vs. 0.1mg/kg DCZ		q=0.8611	6	0.62
3e	Time freezing Gq+ (saline vs. 0.01mg/kg or 0.1mg/kg DCZ)	Time	Mixed-effects model (REML)	F=6.470	2.072,12.43	0.01
		Treatment		F=30.83	1.001,6.005	<0.01
		Time x Treatment		F=6.415	1.759,9.382	0.02
		0-5 minutes post-injection, saline vs. 0.01mg/kg DCZ	Sidak's multiple comparisons test	t=1.64	5	0.3
		0-5 minutes post-injection, saline vs. 0.1mg/kg DCZ		t=3.134	5	0.05
		5-10 minutes post-injection, saline vs. 0.01mg/kg DCZ		t=2.4	5	0.12
		5-10 minutes post-injection, saline vs. 0.1mg/kg DCZ		t=4.658	6	<0.01
		10-15 minutes post-injection, saline vs. 0.01mg/kg DCZ		t=0.5129	5	0.9
		10-15 minutes post-injection, saline vs. 0.1mg/kg DCZ		t=4.713	6	<0.01
		15-20 minutes post-injection, saline vs. 0.01mg/kg DCZ		t=1.491	5	0.35
		15-20 minutes post-injection, saline vs. 0.1mg/kg DCZ		t=4.37	5	0.01
		Total time freezing	Mixed-effects model (REML)	F=28.18	1.000, 5.001	<0.01
		Total time freezing, saline vs. 0.01mg/kg DCZ	Dunnett's multiple comparisons test	q=0.514	4	0.83
		Total time freezing, saline vs. 0.1mg/kg DCZ		q=8.55	5	<0.001
3f	Freezing episodes Gq+ (saline vs. 0.01mg/kg or 0.1mg/kg DCZ)	Time	Mixed-effects model (REML)	F=8.210	1.921, 11.52	0.01
		Treatment		F=31.80	1.004, 6.024	<0.01
		Time x Treatment		F=7.926	1.678, 8.947	0.01
		0-5 minutes post-injection, saline vs. 0.01mg/kg DCZ	Sidak's multiple comparisons test	t=1.641	5	0.3
		0-5 minutes post-injection, saline vs. 0.1mg/kg DCZ		t=3.746	5	0.03
		5-10 minutes post-injection, saline vs. 0.01mg/kg DCZ		t=2.203	5	0.15
		5-10 minutes post-injection, saline vs. 0.1mg/kg DCZ		t=4.932	6	0.01
		10-15 minutes post-injection, saline vs. 0.01mg/kg DCZ		t=0.6181	5	0.81
		10-15 minutes post-injection, saline vs. 0.1mg/kg DCZ		t=5.33	6	<0.01
		15-20 minutes post-injection, saline vs. 0.01mg/kg DCZ		t=1.5	5	0.35
		15-20 minutes post-injection, saline vs. 0.1mg/kg DCZ		t=4.732	5	0.01
		Total freezing episodes	Mixed-effects model (REML)	F=29.60	1.001, 5.007	<0.01
		Total freezing episodes, saline vs. 0.01mg/kg DCZ	Dunnett's multiple comparisons test	q=0.6414	4	0.76
		Total freezing episodes, saline vs. 0.1mg/kg DCZ		q=7.931	5	<0.001
4a	Distance moved null (saline vs. 5mg/kg CNO)	Time	Two-way RM ANOVA	F=22.21	1.880, 20.68	<0.0001
		Treatment		F=0.03756	1, 11	0.85
		Time x Treatment		F=2.583	2.298, 25.28	0.09
		0-5 minutes post-injection	Sidak's multiple comparisons test	t=1.731	11	0.38
		5-10 minutes post-injection		t=0.2643	11	>0.99
		10-15 minutes post-injection		t=0.4867	11	0.98
		15-20 minutes post-injection		t=1.447	11	0.54
		Total distance moved	paired t-test	t=0.1940	11	0.85
4b	Max. speed null (saline vs. 5mg/kg CNO)	Time	Mixed-effects model (REML)	F=10.05	1.448, 15.93	<0.01
		Treatment		F=3.026	1.000, 11.00	0.11
		Time x Treatment		F=1.284	2.176, 22.49	0.3
		0-5 minutes post-injection	Sidak's multiple comparisons test	t=1.738	9	0.39
		5-10 minutes post-injection		t=0.236	11	>0.99
		10-15 minutes post-injection		t=0.5972	11	0.96
		15-20 minutes post-injection		t=0.4123	11	0.99
		Overall max. speed	paired t-test	t=1.690	11	0.12
data not shown	Time freezing null (saline vs. 5mg/kg CNO)	Time	Mixed-effects model (REML)	F=7.844	1.547, 17.02	0.01
		Treatment		F=0.08711	1.000, 11.00	0.77
		Time x Treatment		F=4.644	1.384, 12.45	0.04
		0-5 minutes post-injection	Sidak's multiple comparisons test	t=1.404	9	0.58
		5-10 minutes post-injection		t=0.3977	9	0.99
		10-15 minutes post-injection		t=2.019	10	0.26
		15-20 minutes post-injection		t=3.143	10	0.04
		Total time freezing	paired t-test	t=0.9239	10	0.38
data not shown	Freezing episodes null (saline vs. 5mg/kg CNO)	Time	Mixed-effects model (REML)	F=6.528	1.825, 20.08	0.01
		Treatment		F=0.1132	1.000, 11.00	0.74
		Time x Treatment		F=5.432	1.534, 14.32	0.02
		0-5 minutes post-injection	Sidak's multiple comparisons test	t=1.719	10	0.39
		5-10 minutes post-injection		t=0.4945	9	0.98
		10-15 minutes post-injection		t=2.127	10	0.22
		15-20 minutes post-injection		t=2.938	10	0.06
		Total freezing episodes	paired t-test	t=0.6702	10	0.52
4c	Distance moved Gq+ (saline vs. 5mg/kg CNO)	Time	Mixed-effects model (REML)	F=38.07	1.552, 26.38	<0.0001
		Treatment		F=143.2	1.000, 17.00	<0.0001
		Time x Treatment		F=5.286	1.682, 25.79	0.02
		0-5 minutes post-injection	Sidak's multiple comparisons test	t=4.212	16	<0.01
		5-10 minutes post-injection		t=6.246	16	<0.0001
		10-15 minutes post-injection		t=7.358	16	<0.0001
		15-20 minutes post-injection		t=6.833	16	<0.0001
		Total distance moved	paired t-test	t=7.034	16	<0.0001
4d	Max. speed Gq+ (saline vs. 5mg/kg CNO)	Time	Mixed-effects model (REML)	F=42.82	1.153, 19.60	<0.001
		Treatment		F=65.26	1.000, 17.00	<0.001
		Time x Treatment		F=25.92	1.547, 25.78	<0.001
		0-5 minutes post-injection	Sidak's multiple comparisons test	t=1.564	16	0.45
		5-10 minutes post-injection		t=4.683	17	<0.001
		10-15 minutes post-injection		t=8.849	17	<0.0001
		15-20 minutes post-injection		t=9.114	17	<0.0001
		Overall max. speed	paired t-test	t=4.474	17	<0.001
4e	Time freezing Gq+ (saline vs. 5mg/kg CNO)	Time	Mixed-effects model (REML)	F=66.69	1.686, 28.66	<0.0001
		Treatment		F=92.02	1.000, 17.00	<0.0001
		Time x Treatment		F=59.61	1.653, 27.01	<0.0001
		0-5 minutes post-injection	Sidak's multiple comparisons test	t=2.876	16	0.04
		5-10 minutes post-injection		t=5.939	16	<0.0001
		10-15 minutes post-injection		t=8.957	17	<0.0001
		15-20 minutes post-injection		t=10.57	17	<0.0001
		Total time freezing	paired t-test	t=9.198	16	<0.0001
4f	Freezing episodes Gq+ (saline vs. 5mg/kg CNO)	Time	Mixed-effects model (REML)	F=46.41	2.490, 42.32	<0.0001
		Treatment		F=143.6	1.000, 17.00	<0.0001
		Time x Treatment		F=40.65	2.677, 42.83	<0.0001
		0-5 minutes post-injection	Sidak's multiple comparisons test	t=3.225	16	0.02
		5-10 minutes post-injection		t=7.086	16	<0.0001
		10-15 minutes post-injection		t=10.9	17	<0.0001
		15-20 minutes post-injection		t=11.26	16	<0.0001
		Total freezing episodes	paired t-test	t=11.66	16	<0.0001
5b	Latency to tail flick (0.01mg/kg DCZ)	Time	Two-way RM ANOVA	F=3.779	1.754, 26.31	0.04
		Genotype		F=1.562	1, 15	0.23
		Time x Genotype		F=0.8778	2, 30	0.43
		Gq+ vs. null 30min	Sidak's multiple comparisons test	t=2.976	13.35	0.03
		Gq+ vs. null 60min		t=0.1783	15	>0.99
		Gq+ vs. null 90min		t=1.375	6.952	0.51
5b	Latency to tail flick (0.1mg/kg DCZ)	Time	Two-way RM ANOVA	F=1.561	1.539, 23.08	0.23
		Genotype		F=6.757	1, 15	0.02
		Time x Genotype		F=0.009985	2, 30	0.99
		Gq+ vs. null 30min	Sidak's multiple comparisons test	t=2.074	8.909	0.19
		Gq+ vs. null 60min		t=1.737	10.77	0.3
		Gq+ vs. null 90min		t=2.114	13.52	0.15
5c	Latency to tail flick (1mg/kg CNO)	Time	Two-way RM ANOVA	F=4.338	1.896, 43.60	0.02
		Genotype		F=11.00	1, 23	<0.01
		Time x Genotype		F=2.624	2, 46	0.08
		Gq+ vs. null 30min	Sidak's multiple comparisons test	t=2.55	22.49	0.05
		Gq+ vs. null 60min		t=3.391	22.98	0.01
		Gq+ vs. null 90min		t=3.272	21.5	0.01
5c	Latency to tail flick (5mg/kg CNO)	Time	Two-way RM ANOVA	F=23.15	1.789, 41.15	<0.0001
		Genotype		F=17.01	1, 23	<0.001
		Time x Genotype		F=2.953	2, 46	0.06
		Gq+ vs. null 30min	Sidak's multiple comparisons test	t=3.037	22.81	0.02
		Gq+ vs. null 60min		t=4.003	22.99	<0.01
		Gq+ vs. null 90min		t=4.102	21.59	<0.01
